# HERVs as building blocks of RNA regulatory architecture in the human genome

**DOI:** 10.64898/2026.04.29.721355

**Authors:** Tomàs Montserrat-Ayuso, Aurora Pujol, Anna Esteve-Codina

## Abstract

Human endogenous retroviruses (HERVs) comprise nearly 8% of the human genome and have contributed extensively to gene regulatory evolution. However, their roles in RNA-centered regulatory processes remain poorly characterized. Here, we present a genome-wide annotation of RNA regulatory features embedded within HERV internal regions and long terminal repeats (LTRs), revealing that HERV sequences act as pervasive components of the human transcriptome. Systematic analysis of RNA-binding protein (RBP) motifs uncovers structured, family-specific regulatory architectures, with distinct RBP signatures distinguishing major HERV subfamilies. Notably, HERVH elements are enriched for RBPs associated with developmentally regulated RNA processing, whereas HERVK (HML-2) elements preferentially harbor motifs linked to canonical splicing and mRNA maturation. Integration with gene annotations reveals widespread incorporation of HERV sequences into transcript structures, including more than 4,000 long non-coding RNAs. Conserved retroviral protein domains within predicted open reading frames are strongly enriched in terminal exons and 3′ untranslated regions, consistent with potential micropeptide-encoding capacity. In addition, we identify a subclass of lncRNAs largely composed of HERV sequence, indicating that endogenous retroviral loci have been extensively captured within annotated transcripts. Finally, we detect more than 6,500 antisense LTR insertions in transcript termini, defining widespread SPARCS-like (stimulated 3 prime antisense retroviral coding sequences) configurations with potential for double-stranded RNA formation and preferential association with immune-related genes. Together, these results establish HERV sequences as a pervasive layer of RNA regulatory potential embedded within human transcripts, highlighting previously underappreciated roles in post-transcriptional gene regulation.
