## Supplemental Table 3 for "HERVs as building blocks of RNA regulatory architecture in the human genome"

### Sheet: GO_BP
ID	Description	GeneRatio	BgRatio	pvalue	p.adjust	qvalue	geneID	Count
GO:0002764	immune response-regulating signaling pathway	60/1223	465/17128	5.64849e-06	0.0290163	0.0290163	CD200R1/LCP2/IL20RB/DDX60/OAS1/PSG9/GBP5/OAS3/BTN3A2/BTN3A1/LTF/NAIP/MBL2/TLR1/CD276/FGR/MAVS/FPR3/TRIM11/BIRC3/NLRP1/C5AR2/KLRD1/CD81/AP3B1/ICOSLG/TLR3/CD8B/CARD8/TESPA1/PDE4D/CD33/IKBKG/OASL/CCR7/USP15/SCIMP/LILRA2/IRAK3/EIF2AK2/FCN1/IRAK4/TLR8/CLEC6A/CTSH/HLA-DPB1/CACNB4/FBXL2/SKAP1/RBCK1/CD226/MARK4/PTPRS/TIFA/PTPRC/ERMAP/ITCH/BLNK/CBLB/ALPK1	60
GO:0000722	telomere maintenance via recombination	7/1223	14/17128	2.04273e-05	0.0431115	0.0431115	RAD50/SMC6/XRCC3/RAD51D/ERCC4/RAD51C/BRCA2	7
GO:0002757	immune response-activating signaling pathway	55/1223	439/17128	3.18579e-05	0.0431115	0.0431115	LCP2/DDX60/OAS1/GBP5/OAS3/BTN3A2/BTN3A1/LTF/NAIP/MBL2/TLR1/CD276/FGR/MAVS/FPR3/TRIM11/BIRC3/NLRP1/C5AR2/KLRD1/CD81/AP3B1/ICOSLG/TLR3/CD8B/CARD8/TESPA1/PDE4D/IKBKG/OASL/CCR7/USP15/SCIMP/LILRA2/IRAK3/EIF2AK2/FCN1/IRAK4/TLR8/CLEC6A/HLA-DPB1/CACNB4/FBXL2/SKAP1/RBCK1/CD226/MARK4/PTPRS/TIFA/PTPRC/ERMAP/ITCH/BLNK/CBLB/ALPK1	55
GO:0006312	mitotic recombination	9/1223	25/17128	3.35694e-05	0.0431115	0.0431115	RAD50/SMC6/XRCC3/MSH2/RAD51D/ERCC4/RAD51C/MSH3/BRCA2	9

### Sheet: Immune_MSigDB
ID	Description	GeneRatio	BgRatio	pvalue	p.adjust	qvalue	geneID	Count
GSE42021_TREG_PLN_VS_CD24INT_TREG_THYMUS_DN	Genes down-regulated in T reg: peripheral lymph nodes versus thymic CD24 int [GeneID=100133941].	32/1306	197/18154	1.17427e-05	0.0340064	0.0330627	FAS/DDX60/OAS1/IFI44L/CASP7/SAMHD1/OAS3/BTN3A2/BTN3A1/IRF8/SOD2/APOL6/NBN/LEPROTL1/TLR3/OAS2/APOL3/OASL/ITM2B/TRIM38/BCO1/PLAUR/ZNF7/TRIM22/IFIT1/SERPING1/SP110/RBCK1/RFX5/SPATS2L/DENND5A/IL32	32
GSE23925_LIGHT_ZONE_VS_DARK_ZONE_BCELL_DN	Genes down-regulated in B cells: light versus dark zone.	32/1306	200/18154	1.61049e-05	0.0340064	0.0330627	LCP2/ALDH2/CACNG5/APIP/STX12/MTA3/EHD3/DNAJB6/BBS12/ST8SIA1/COX18/KLRD1/CD8B/TMPRSS13/TMED3/SLC25A4/GABRD/TXNL4A/ETFDH/ELP4/HAUS3/TMEM154/ZFP37/SC5D/IFTAP/MCOLN3/WDR12/CD226/HLA-DOA/ZBTB25/TSEN2/RPAP2	32
GSE42021_CD24HI_VS_CD24LOW_TCONV_THYMUS_DN	Genes down-regulated in thymic T conv: CD24 high [GeneID=100133941] versus CD24 low [GeneID=100133941].	31/1306	193/18154	2.00786e-05	0.0340064	0.0330627	FAS/IFI44L/CASP7/SAMHD1/BTN3A2/BTN3A1/IRF8/SOD2/APOL6/NBN/LEPROTL1/TLR3/OAS2/NDUFA9/CLEC2B/APOL3/OASL/ITM2B/USP15/TRIM38/BCO1/PLAUR/TRIM22/IL15RA/SERPING1/SP110/LARS2/RBCK1/SPATS2L/DENND5A/IL32	31
