## Supplemental Table 4 for "HERVs as building blocks of RNA regulatory architecture in the human genome"

### Sheet: Depleted_TF_motifs
motif_alt_id	fg_with	fg_total	bg_with	bg_total	odds_ratio	p_value	p_adj	log2_OR	sig
DUX4	627	4682	96137	552201	0.733522	9.51187e-14	6.94367e-11	-0.447088	Depleted
DUXA	361	4682	55326	552201	0.750327	6.23918e-08	1.13865e-05	-0.414408	Depleted
Dux	420	4682	62272	552201	0.775319	3.19379e-07	4.66293e-05	-0.367138	Depleted
OTX2	374	4682	54054	552201	0.800036	2.35662e-05	0.00191148	-0.321863	Depleted
ZNF740	795	4682	106623	552201	0.854724	4.98963e-05	0.00281629	-0.226469	Depleted
PHOX2A	404	4682	57038	552201	0.819802	0.000101926	0.00401525	-0.286652	Depleted
HOXD3	189	4682	28872	552201	0.762465	0.000189273	0.00552677	-0.391258	Depleted
POU6F2	214	4682	31655	552201	0.787614	0.00050483	0.0104934	-0.344439	Depleted
PROP1	363	4682	50806	552201	0.829428	0.000546232	0.0104934	-0.269812	Depleted
Dmbx1	282	4682	40336	552201	0.813304	0.000633739	0.0109604	-0.298133	Depleted
HOXA3	174	4682	26221	552201	0.774253	0.00070567	0.0109604	-0.369123	Depleted
HOXA6	174	4682	26221	552201	0.774253	0.00070567	0.0109604	-0.369123	Depleted
HOXB1	174	4682	26221	552201	0.774253	0.00070567	0.0109604	-0.369123	Depleted
HOXB7	174	4682	26221	552201	0.774253	0.00070567	0.0109604	-0.369123	Depleted
LHX5	174	4682	26221	552201	0.774253	0.00070567	0.0109604	-0.369123	Depleted
MEOX2	174	4682	26221	552201	0.774253	0.00070567	0.0109604	-0.369123	Depleted
PITX2	399	4682	55296	552201	0.83713	0.000612103	0.0109604	-0.256477	Depleted
HOXA5	138	4682	21247	552201	0.758924	0.00115344	0.0161925	-0.397972	Depleted
Isl1	124	4682	19223	552201	0.754283	0.00152747	0.0197382	-0.406822	Depleted
MZF1	655	4682	85863	552201	0.883409	0.003097	0.0307484	-0.178846	Depleted
KLF6	633	4682	82982	552201	0.884011	0.00376757	0.0352606	-0.177864	Depleted
PBX2	313	4682	42923	552201	0.850007	0.00514096	0.0441518	-0.234454	Depleted
ZNF282	424	4682	56775	552201	0.868907	0.00543407	0.0461264	-0.202726	Depleted

### Sheet: Enriched_TF_motifs
motif_alt_id	fg_with	fg_total	bg_with	bg_total	odds_ratio	p_value	p_adj	log2_OR	sig
TFDP1	199	4682	15091	552201	1.57988	4.46759e-09	1.63067e-06	0.659813	Enriched
CTCF	1553	4682	162004	552201	1.1954	1.52441e-08	3.70941e-06	0.257494	Enriched
ETV2::FIGLA	627	4682	61632	552201	1.23075	2.50913e-06	0.000305277	0.299538	Enriched
ZNF454	795	4682	80356	552201	1.20096	4.24685e-06	0.000442886	0.264184	Enriched
ZNF770	747	4682	75289	552201	1.20248	6.41972e-06	0.0005858	0.266014	Enriched
ZNF93	417	4682	40128	552201	1.24767	2.8735e-05	0.00209765	0.31924	Enriched
IRF7	412	4682	39725	552201	1.24474	3.8291e-05	0.00254113	0.315843	Enriched
ETV2	319	4682	29892	552201	1.27755	5.01531e-05	0.00281629	0.353378	Enriched
NHLH2	541	4682	54029	552201	1.2046	7.0187e-05	0.00365975	0.268558	Enriched
TFE3	348	4682	33164	552201	1.25667	7.68144e-05	0.0037383	0.329605	Enriched
Npas4	98	4682	7613	552201	1.52927	9.25853e-05	0.00401525	0.612843	Enriched
Tfcp2l1	624	4682	63345	552201	1.1867	9.97676e-05	0.00401525	0.246953	Enriched
TFEC	370	4682	35685	552201	1.242	0.000104507	0.00401525	0.312661	Enriched
Prdm5	776	4682	80309	552201	1.16734	0.000117724	0.00429692	0.22323	Enriched
ETV5::FIGLA	751	4682	77603	552201	1.16836	0.000132532	0.00460707	0.224484	Enriched
ASCL1	942	4682	99075	552201	1.15191	0.000141341	0.00468995	0.204029	Enriched
TFAP4::ETV1	595	4682	60404	552201	1.18531	0.000153796	0.00488134	0.245265	Enriched
ZBTB12	360	4682	34819	552201	1.23769	0.000161024	0.00489783	0.307651	Enriched
BHLHE41	153	4682	13248	552201	1.37431	0.000220383	0.00618767	0.458703	Enriched
USF2	275	4682	25880	552201	1.26904	0.000231998	0.00627254	0.343737	Enriched
ZNF460	969	4682	102614	552201	1.14346	0.000252765	0.00658994	0.193401	Enriched
Hand1	714	4682	73974	552201	1.16325	0.000271777	0.00684128	0.218165	Enriched
CREB3L4	285	4682	27083	552201	1.25675	0.000315071	0.00766672	0.329694	Enriched
SREBF1	637	4682	65610	552201	1.16791	0.000370309	0.00844768	0.223934	Enriched
ZNF669	223	4682	20622	552201	1.28915	0.00036862	0.00844768	0.36642	Enriched
ERF::SREBF2	252	4682	23791	552201	1.26344	0.000519517	0.0104934	0.337356	Enriched
FEZF2	1311	4682	142200	552201	1.12131	0.000513199	0.0104934	0.165179	Enriched
MITF	394	4682	39071	552201	1.20674	0.000534187	0.0104934	0.271115	Enriched
ZFP14	1209	4682	130490	552201	1.12504	0.000516474	0.0104934	0.169972	Enriched
ZBED4	178	4682	16097	552201	1.31621	0.000565528	0.0105855	0.396388	Enriched
NHLH1	703	4682	73572	552201	1.14937	0.000819026	0.0123519	0.20084	Enriched
Pgr	354	4682	34993	552201	1.20893	0.000829098	0.0123519	0.273725	Enriched
REST	587	4682	60667	552201	1.1614	0.00093781	0.013692	0.215866	Enriched
SPDEF	176	4682	16122	552201	1.29876	0.00107424	0.0153764	0.37714	Enriched
MYBL1	66	4682	5092	552201	1.53622	0.00121726	0.0167661	0.619388	Enriched
Bhlha15	547	4682	56500	552201	1.1606	0.00139343	0.0188371	0.214868	Enriched
ETS2	261	4682	25257	552201	1.23169	0.00156824	0.0197382	0.300641	Enriched
MLX	155	4682	14057	552201	1.31077	0.00152364	0.0197382	0.390413	Enriched
OSR1	301	4682	29561	552201	1.21472	0.00156394	0.0197382	0.280623	Enriched
ERF::NHLH1	638	4682	66761	552201	1.14714	0.00162654	0.020125	0.198037	Enriched
ETS1	274	4682	26722	552201	1.22235	0.00166231	0.0202247	0.289654	Enriched
ZFP42	705	4682	74332	552201	1.13961	0.00169662	0.0203038	0.18854	Enriched
TFEB	421	4682	42746	552201	1.17755	0.00174991	0.0206038	0.235792	Enriched
Zbtb2	209	4682	19798	552201	1.25651	0.00181747	0.0210595	0.329421	Enriched
SREBF2	589	4682	61423	552201	1.1498	0.00191082	0.0217952	0.201384	Enriched
ZFP57	59	4682	4563	552201	1.53166	0.00204252	0.022939	0.615094	Enriched
ELK1::SREBF2	204	4682	19315	552201	1.25685	0.002095	0.0231719	0.329817	Enriched
ZBTB6	602	4682	63025	552201	1.1452	0.00231953	0.0249009	0.195603	Enriched
ZNF257	1035	4682	112007	552201	1.11535	0.0023077	0.0249009	0.157501	Enriched
FLI1::FOXI1	710	4682	75229	552201	1.1333	0.0025616	0.027101	0.180531	Enriched
ELK1	146	4682	13352	552201	1.29897	0.00261978	0.0273206	0.37737	Enriched
ERF::FIGLA	521	4682	54098	552201	1.15286	0.00281951	0.0289893	0.205216	Enriched
ZNF549	711	4682	75454	552201	1.13126	0.00298257	0.0302399	0.177934	Enriched
SP2	753	4682	80266	552201	1.12681	0.00311697	0.0307484	0.172242	Enriched
ZNF320	1059	4682	115111	552201	1.10991	0.00323594	0.0314965	0.150449	Enriched
NR3C1	176	4682	16565	552201	1.26299	0.00342952	0.0329414	0.33684	Enriched
ZNF574	514	4682	53526	552201	1.14891	0.00371113	0.0351834	0.200266	Enriched
SOX4	584	4682	61467	552201	1.13773	0.00411528	0.0380273	0.186155	Enriched
PROX1	163	4682	15293	552201	1.26634	0.00420129	0.0383368	0.340669	Enriched
MSC	504	4682	52521	552201	1.14768	0.00435299	0.0392306	0.198714	Enriched
ELF4	294	4682	29412	552201	1.19092	0.00448702	0.0394641	0.252074	Enriched
ZBTB14	91	4682	7889	552201	1.36758	0.00444047	0.0394641	0.451626	Enriched
ZNF331	738	4682	78996	552201	1.12086	0.00498855	0.0433529	0.1646	Enriched
TFAP2B	803	4682	86476	552201	1.11492	0.00567754	0.0476391	0.156937	Enriched

### Sheet: GO_BP_depleted_TFs
ID	Description	GeneRatio	BgRatio	pvalue	p.adjust	qvalue	geneID	Count
GO:0003002	regionalization	12/22	122/661	0.000116354	0.0542872	0.0542872	HOXA3/HOXA5/HOXA6/HOXB1/HOXB7/HOXD3/ISL1/MEOX2/OTX2/PBX2/PITX2/PROP1	12
GO:0007389	pattern specification process	12/22	129/661	0.000208396	0.0542872	0.0542872	HOXA3/HOXA5/HOXA6/HOXB1/HOXB7/HOXD3/ISL1/MEOX2/OTX2/PBX2/PITX2/PROP1	12
GO:0021545	cranial nerve development	5/22	23/661	0.000576268	0.0750589	0.0750589	HOXA3/HOXB1/HOXD3/ISL1/PHOX2A	5
GO:0021675	nerve development	5/22	23/661	0.000576268	0.0750589	0.0750589	HOXA3/HOXB1/HOXD3/ISL1/PHOX2A	5
GO:0021602	cranial nerve morphogenesis	4/22	14/661	0.000744082	0.0775334	0.0775334	HOXA3/HOXB1/HOXD3/PHOX2A	4
